# Cell-intrinsic platinum response and associated genetic and gene expression signatures in ovarian cancer cell lines and isogenic models

**DOI:** 10.1101/2024.07.26.605381

**Authors:** Kristin M. Adams, Jae-Rim Wendt, Josie Wood, Sydney Olson, Ryan Moreno, Zhongmou Jin, Srihari Gopalan, Jessica D. Lang

## Abstract

Ovarian cancers are still largely treated with platinum-based chemotherapy as the standard of care, yet few biomarkers of clinical response have had an impact on clinical decision making as of yet. Two particular challenges faced in mechanistically deciphering platinum responsiveness in ovarian cancer have been the suitability of cell line models for ovarian cancer subtypes and the availability of information on comparatively how sensitive ovarian cancer cell lines are to platinum. We performed one of the most comprehensive profiles to date on 36 ovarian cancer cell lines across over seven subtypes and integrated drug response and multiomic data to improve on our understanding of the best cell line models for platinum responsiveness in ovarian cancer. RNA-seq analysis of the 36 cell lines in a single batch experiment largely conforms with the currently accepted subtyping of ovarian cancers, further supporting other studies that have reclassified cell lines and demonstrate that commonly used cell lines are poor models of high-grade serous ovarian carcinoma. We performed drug dose response assays in the 32 of these cell lines for cisplatin and carboplatin, providing a quantitative database of IC_50_s for these drugs. Our results demonstrate that cell lines largely fall either well above or below the equivalent dose of the clinical maximally achievable dose (C_max_) of each compound, allowing designation of cell lines as sensitive or resistant. We performed differential expression analysis for high-grade serous ovarian carcinoma cell lines to identify gene expression correlating with platinum-response. Further, we generated two platinum-resistant derivatives each for OVCAR3 and OVCAR4, as well as leveraged clinically-resistant PEO1/PEO4/PEO6 and PEA1/PEA2 isogenic models to perform differential expression analysis for seven total isogenic pairs of platinum resistant cell lines. While gene expression changes overall were heterogeneous and vast, common themes were innate immunity/STAT activation, epithelial to mesenchymal transition and stemness, and platinum influx/efflux regulators. In addition to gene expression analyses, we performed copy number signature analysis and orthogonal measures of homologous recombination deficiency (HRD) scar scores and copy number burden, which is the first report to our knowledge applying field-standard copy number signatures to ovarian cancer cell lines. We also examined markers and functional readouts of stemness that revealed that cell lines are poor models for examination of stemness contributions to platinum resistance, likely pointing to the fact that this is a transient state. Overall this study serves as a resource to determine the best cell lines to utilize for ovarian cancer research on certain subtypes and platinum response studies, as well as sparks new hypotheses for future study in ovarian cancer.
