## Supplemental Table 1 for "Cell-intrinsic platinum response and associated genetic and gene expression signatures in ovarian cancer cell lines and isogenic models"

### Sheet: Sheet1
Cell line	Source	Repository Identifiers	Media formulation	# Cells plated for drug dose response assay
59-M	ECACC	ECACC 89081802	DMEM + 10% FBS + 1mM NaP + 2ug/mL Insulin	3500
BIN67	Ottawa Hospital Research Institute via Tgen		RPMI + 10% FBS	2500
CAOV3	ATCC	HTB-75	DMEM + 10% FBS + 1mM NaP	5000
CAOV4	ATCC	HTB-76	RPMI + 10% FBS	4000
COV362	ECACC	ECACC 07071910	DMEM + 10% FBS	3500
COV434	ECACC	ECACC 07071909	DMEM + 10% FBS	1500
EFO-21	DSMZ	ACC 235	RPMI + 15% FBS + 0.1mM NEAA + 1mM NaP	2500
EFO-27	DSMZ	ACC 191	RPMI + 15% FBS + 0.1mM NEAA + 1mM NaP	2000
ES-2	ATCC	CRL-1978	McCoy's 5A + 10% FBS + 25mM HEPES	2000
IGROV1	NCI DCTD	IGR-OV1	RPMI + 10% FBS	2500
JHOC-5	RIKEN BRC	RCB1520	DMEM/Ham's F-12 + 10% FBS + 0.1mM NEAA	2000
JHOC-9	RIKEN BRC	RCB2226	DMEM/Ham's F-12 + 20% FBS + 0.1mM NEAA	2500
JHOS-2	RIKEN BRC	RCB1521	DMEM/Ham's F-12 + 10% FBS + 0.1mM NEAA	3750
JHOS-4	RIKEN BRC	RCB1678	DMEM/Ham's F-12 + 10% FBS + 0.1mM NEAA	4000
KURAMOCHI	JCRB	JCRB0098	RPMI + 10% FBS	3500
OAW42	ECACC	ECACC 85073102	DMEM + 10% FBS + 1mM NaP + 2ug/mL Insulin	2500
OV-90	ATCC	CRL-11732	1:1 mix of MCDB 105 supplemented with 1.5g/L NaHCO₃ and Medium 199 + 15% FBS	3500
OVCAR-3	ATCC	HTB-161	RPMI + 15% FBS + 10mM HEPES + 1mM NaP + 2ug/mL Insulin	2500
OVCAR-4	Millipore-Sigma	SCC258	RPMI + 10% FBS + 2ug/mL Insulin	2500
OVCAR-8	NCI DCTD	OVCAR-8	RPMI + 10% FBS	1000
OVISE	JCRB	JCRB1043	RPMI + 10% FBS	2000
OVK18	RIKEN BRC	RCB1903	MEM + 10% FBS	3500
OVMANA	JCRB	JCRB1045	RPMI + 10% FBS	3500
OVSAHO	JCRB	JCRB1046	RPMI + 10% FBS	4000
OVTOKO	JCRB	JCRB1048	RPMI + 10% FBS	2500
PEA1	ECACC	ECACC 10032306	RPMI + 10% FBS + 1mM NaP	2000
PEA2	ECACC	ECACC 10032307	RPMI + 10% FBS + 1mM NaP	2500
PEO1	Cancertools.org	Cat. #151672	RPMI + 10% FBS + 1mM NaP	6000
PEO4	ECACC	ECACC 10032309	RPMI + 10% FBS + 1mM NaP	6000
PEO6	ECACC	ECACC 10032310	RPMI + 10% FBS + 1mM NaP	10000
RMG-I	JCRB	JCRB0172	Ham's F-12 + 10% FBS	2000
SKOV3	NCI DCTD	SK-OV-3	RPMI + 10% FBS	2000
TOV112D	ATCC	CRL-11731	1:1 mix of MCDB 105 supplemented with 1.5g/L NaHCO₃ and Medium 199 + 15% FBS	2500
TOV21G	ATCC	CRL-11730	1:1 mix of MCDB 105 supplemented with 1.5g/L NaHCO₃ and Medium 199 + 15% FBS	2500
TYK-nu	JCRB	JCRB0234.0	MEM + 10% FBS	1500
TYK-nu.CP-r	JCRB	JCRB0234.1	MEM + 10% FBS	2000
